# Predictors of genomic diversity within North American squamates

**DOI:** 10.1101/2022.07.20.500845

**Authors:** Ivy E. Larkin, Edward A. Myers, Bryan C. Carstens, Lisa N. Barrow

**Author notes:** Current Address: Museum of Southwestern Biology and Department of Biology, University of New Mexico, Albuquerque NM 87131.

## Abstract

Comparisons of intraspecific genetic diversity across species can reveal the roles of geography, ecology, and life history in shaping biodiversity. The wide availability of mitochondrial DNA (mtDNA) sequences in open-access databases makes this marker practical for conducting analyses across several species in a common framework, but patterns may not be representative of overall species diversity. Here, we gather new and existing mtDNA sequences and genome-wide nuclear data (genotyping-by-sequencing; GBS) for 30 North American squamate species sampled in the Southeastern and Southwestern United States. We estimated mtDNA nucleotide diversity for two mtDNA genes, COI (22 species alignments; average 16 sequences) and cytb (22 species; average 58 sequences), as well as nuclear heterozygosity and nucleotide diversity from GBS data for 118 individuals (30 species; four individuals and 6,820–44,309 loci per species). We showed that nuclear genomic diversity estimates were highly consistent across individuals for some species, while other species showed large differences depending on the locality sampled. Range size was positively correlated with both cytb diversity (Phylogenetically Independent Contrasts: R^2^ = 0.31, p = 0.007) and GBS diversity (R^2^ = 0.21; p = 0.006), while other predictors differed across the top models for each dataset. Mitochondrial and nuclear diversity estimates were not correlated within species, although sampling differences in the data available made these datasets difficult to compare. Further study of mtDNA and nuclear diversity sampled across species’ ranges is needed to evaluate the roles of geography and life history in structuring diversity across a variety of taxonomic groups.
