## SupplementaryTables for "Predictors of genomic diversity within North American squamates"

### Sheet: TableS1_Taxonomy
Table S1. Taxonomy used for this study and details about how different datasets were handled to reflect recent taxonomic changes. References that were used to manually edit mitochondrial alignments and range maps are provided.
taxonomy_used_for_this_study	ssar-checklist-nov2022	peterson-field-guides	gbs_locality	genbank_taxonomy	traits_taxonomy	iucn_range_taxonomy	vertlife_taxonomy	references
Agkistrodon_conanti	2 species: conanti in FL, piscivorus elsewhere	2 species: conanti in FL, piscivorus elsewhere	conanti	Agkistrodon piscivorus (manually sorted)	Agkistrodon piscivorus	Agkistrodon piscivorus (manually edited)	Agkistrodon piscivorus	Burbrink and Guiher 2015 (10.1111/zoj.12211)
Anolis_carolinensis	1 species	1 species	carolinensis	Anolis carolinensis	Anolis carolinensis	Anolis carolinensis	Anolis carolinensis
Arizona_elegans	1 species	1 species	elegans	Arizona elegans	Arizona elegans	Arizona elegans	Arizona elegans
Cemophora_coccinea (excluding lineri)	2 species: lineri in TX, coccinea elsewhere	1 species	coccinea	Cemophora coccinea (manually sorted)	Cemophora coccinea	Cemophora coccinea (manually edited)	Cemophora coccinea	Weinell and Austin 2017 (10.1670/15-125)
Coluber_constrictor	1 species	1 species	constrictor	Coluber constrictor	Coluber constrictor	Coluber constrictor	Coluber constrictor
Masticophis_flagellum	1 species (Coluber flagellum)	1 species (Coluber flagellum)	flagellum	Masticophis flagellum	Masticophis flagellum	Masticophis flagellum	Coluber flagellum	Myers et al. 2017 (10.1643/CH-16-552)
Crotalus_adamanteus	1 species	1 species	adamanteus	Crotalus adamanteus	Crotalus adamanteus	Crotalus adamanteus	Crotalus adamanteus
Crotalus_atrox	1 species	1 species	atrox	Crotalus atrox	Crotalus atrox	Crotalus atrox	Crotalus atrox
Crotalus_pyrrhus	3 species: mitchellii, pyrrhus, stephensi	1 species (mitchellii, pyrrhus, stephensi as subsp)	pyrrhus	Crotalus mitchellii (pyrrhus range only)	Crotalus mitchellii	Crotalus mitchellii (manually edited)	Crotalus mitchellii	Meik et al. 2015 (doi:10.1371/journal.pone.0131435)
Crotalus_ornatus	2 species: ornatus east of CFB; molossus west	1 species	ornatus	Crotalus molossus (manually sorted)	Crotalus molossus	Crotalus molossus (manually edited)	Crotalus ornatus	Anderson and Greenbaum 2012 (10.1655/HERPMONOGRAPHS-D-11-00012.1)
Crotalus_oreganus	1 species	1 species	oreganus	NA	Crotalus oreganus	Crotalus oreganus	Crotalus oreganus
Crotalus_scutulatus	1 species	1 species	scutulatus	Crotalus scutulatus	Crotalus scutulatus	Crotalus scutulatus	Crotalus scutulatus
Crotalus_tigris	1 species	1 species	tigris	Crotalus tigris	Crotalus tigris	Crotalus tigris	Crotalus tigris
Crotalus_viridis	1 species	1 species	viridis	Crotalus viridis	Crotalus viridis	Crotalus viridis	Crotalus viridis
Hypsiglena_jani	3 species: jani, chlorophaea, ochrorhyncha	3 species: jani, chlorophaea, ochrorhyncha	jani	NA	Hypsiglena jani	Hypsiglena jani	Hypsiglena jani
Lampropeltis_splendida	4 species: splendida, holbrooki, nigra, getula	4 species: splendida, holbrooki, nigra, getula	splendida	Lampropeltis getula (manually sorted)	Lampropeltis splendida	Lampropeltis splendida	Lampropeltis splendida	Pyron and Burbrink 2009 (10.1111/j.1365-294X.2009.04292.x)
Nerodia_fasciata	1 species	1 species	fasciata	Nerodia fasciata	Nerodia fasciata	Nerodia fasciata	Nerodia fasciata
Ophisaurus_ventralis	1 species	1 species	ventralis	Ophisaurus ventralis	Ophisaurus ventralis	Ophisaurus ventralis	Ophisaurus ventralis
Pantherophis_quadrivittatus	1 species (split from obsoletus)	1 species (split from obsoletus)	quadrivittatus	Pantherophis obsoletus (manually sorted)	Pantherophis alleghaniensis	Pantherophis alleghaniensis (manually edited)	Pantherophis alleghaniensis	Burbrink et al. 2016 (https://doi.org/10.1111/ecog.01148); Burbrink et al. 2021 (10.1111/evo.14141); Hillis 2021 (Herpetological Review, 2021, 52(1), 51–52)
Pantherophis_emoryi	1 species	1 species	emoryi	Pantherophis emoryi	Pantherophis emoryi	Pantherophis emoryi	Pantherophis emoryi
Pantherophis_guttatus	1 species	1 species	guttatus	Pantherophis guttatus	Pantherophis guttatus	Pantherophis guttatus	Pantherophis guttatus
Pituophis_catenifer	1 species	1 species	catenifer	Pituophis catenifer	Pituophis catenifer	Pituophis catenifer	Pituophis catenifer
Rhinocheilus_lecontei	1 species	1 species	lecontei	Rhinocheilus lecontei	Rhinocheilus lecontei	Rhinocheilus lecontei	Rhinocheilus lecontei
Salvadora_hexalepis	1 species	1 species	hexalepis	Salvadora hexalepis	Salvadora hexalepis	Salvadora hexalepis	Salvadora hexalepis
Sistrurus_miliarius	1 species	1 species	miliarius	Sistrurus miliarius	Sistrurus miliarius	Sistrurus miliarius	Sistrurus miliarius
Sonora_episcopa	1 species	1 species	episcopa	Sonora semiannulata (manually sorted)	Sonora semiannulata	Sonora semiannulata (manually edited)	Sonora semiannulata	Cox et al. 2018 (https://doi.org/10.1080/00222933.2018.1449912); Davis-Rabosky et al. 2016 (10.1038/ncomms11484)
Thamnophis_marcianus	1 species	1 species	marcianus	Thamnophis marcianus	Thamnophis marcianus	Thamnophis marcianus	Thamnophis marcianus
Thamnophis_sauritus	1 species (saurita)	1 species (sauritus)	sauritus	Thamnophis sauritus	Thamnophis sauritus	Thamnophis sauritus	Thamnophis sauritus
Thamnophis_sirtalis	1 species	1 species	sirtalis	Thamnophis sirtalis	Thamnophis sirtalis	Thamnophis sirtalis	Thamnophis sirtalis
Trimorphodon_vilkinsonii	3 species: lyrophanes, lambda, vilkinsonii	3 species: lyrophanes, lambda, vilkinsonii	vilkinsonii	NA	Trimorphodon vilkinsonii	Trimorphodon vilkinsonii	Trimorphodon vilkinsonii

### Sheet: TableS2_Samples
Table S2. List of all samples for which mtDNA COI was sequenced and GBS data were analyzed. Sample names, museum catalogue numbers, geographic coordinates, locality information, and total number of GBS reads sequenced are included.
Taxon	Field Series/Reference	Link_to_Arctos_Record	Museum_Catalogue_Number	SRA Accession Number	Latitude	Longitude	Country	State	County/Municipality	Number of Raw Sequence Reads	COI Genbank accession
Agkistrodon conanti	MJM00151	https://arctos.database.museum/guid/MSB:Herp:103588	MSB:Herp:103588	NA	29.8376	-84.9332	United States	Florida	Franklin	NA	ON911378
Agkistrodon conanti	MJM00183	https://arctos.database.museum/guid/MSB:Herp:103620	MSB:Herp:103620	SAMN31800422	30.1185	-85.0602	United States	Florida	Liberty	2243289	ON911379
Agkistrodon conanti	MJM00191	https://arctos.database.museum/guid/MSB:Herp:103628	MSB:Herp:103628	SAMN31800423	29.3922	-83.1504	United States	Florida	Dixie	692811	ON911380
Agkistrodon conanti	MJM00193	https://arctos.database.museum/guid/MSB:Herp:103630	MSB:Herp:103630	SAMN31800424	29.4618	-83.1826	United States	Florida	Dixie	661987	ON911381
Agkistrodon conanti	MJM00207	https://arctos.database.museum/guid/MSB:Herp:103644	MSB:Herp:103644	SAMN31800425	NA	NA	United States	Florida	Liberty	2185451	ON911382
Anolis carolinensis	LNB01903	https://arctos.database.museum/guid/MSB:Herp:103308	MSB:Herp:103308	SAMN31800426	28.6534	-80.8811	United States	Florida	Brevard	2569300	ON911383
Anolis carolinensis	LNB01904	https://arctos.database.museum/guid/MSB:Herp:103309	MSB:Herp:103309	SAMN31800427	28.6534	-80.8811	United States	Florida	Brevard	1901861	ON911384
Anolis carolinensis	MJM00156	https://arctos.database.museum/guid/MSB:Herp:103593	MSB:Herp:103593	NA	29.8524	-84.973	United States	Florida	Franklin	NA	ON911385
Anolis carolinensis	MJM00177	https://arctos.database.museum/guid/MSB:Herp:103614	MSB:Herp:103614	NA	30.4465	-84.2948	United States	Florida	Leon	NA	ON911386
Anolis carolinensis	MJM00221	https://arctos.database.museum/guid/MSB:Herp:103658	MSB:Herp:103658	NA	30.0614	-85.0233	United States	Florida	Liberty	NA	ON911387
Anolis carolinensis	MJM00602	https://arctos.database.museum/guid/MSB:Herp:104041	MSB:Herp:104041	SAMN31800428	30.2194	-85.0525	United States	Florida	Liberty	2904628	ON911388
Anolis carolinensis	MJM00699	https://arctos.database.museum/guid/MSB:Herp:104143	MSB:Herp:104143	SAMN31800429	30.8182	-85.2483	United States	Florida	Jackson	4183406	ON911389
Arizona elegans	EAM665	NA	AMNH R-177710	SAMN12271782	30.9794	-103.92	United States	Texas	Reeves	5037489	NA
Arizona elegans	EAM667	NA	AMNH R-502471	SAMN12271784	31.1095	-103.726	United States	Texas	Reeves	2235294	NA
Arizona elegans	EAM720	NA	AMNH R-502484	SAMN12271806	29.2818	-103.889	United States	Texas	Brewster	2924940	NA
Arizona elegans	EAM731	NA	AMNH R-502489	SAMN12271809	29.371	-104.101	United States	Texas	Presidio	3081402	NA
Cemophora coccinea	MJM00218	https://arctos.database.museum/guid/MSB:Herp:103655	MSB:Herp:103655	SAMN31800430	30.0333	-84.9964	United States	Florida	Liberty	1795048	ON911390
Cemophora coccinea	MJM00224	https://arctos.database.museum/guid/MSB:Herp:103661	MSB:Herp:103661	SAMN31800431	29.8743	-84.7694	United States	Florida	Franklin	2535139	ON911391
Cemophora coccinea	MJM00378	https://arctos.database.museum/guid/MSB:Herp:103815	MSB:Herp:103815	SAMN31800432	29.4304	-83.1945	United States	Florida	Dixie	1472376	ON911392
Cemophora coccinea	MJM00385	https://arctos.database.museum/guid/MSB:Herp:103822	MSB:Herp:103822	NA	29.519	-83.182	United States	Florida	Dixie	NA	ON911393
Cemophora coccinea	MJM00388	https://arctos.database.museum/guid/MSB:Herp:103825	MSB:Herp:103825	SAMN31800433	29.4451	-83.1851	United States	Florida	Dixie	3960672	ON911394
Coluber constrictor	MJM00140	https://arctos.database.museum/guid/MSB:Herp:103578	MSB:Herp:103578	NA	29.8341	-84.9268	United States	Florida	Franklin	NA	ON911395
Coluber constrictor	MJM00143	https://arctos.database.museum/guid/MSB:Herp:103580	MSB:Herp:103580	SAMN31800434	30.2079	-85.0677	United States	Florida	Franklin	1456663	ON911396
Coluber constrictor	MJM00146	https://arctos.database.museum/guid/MSB:Herp:103583	MSB:Herp:103583	NA	29.8616	-84.9739	United States	Florida	Franklin	NA	ON911397
Coluber constrictor	MJM00181	https://arctos.database.museum/guid/MSB:Herp:103618	MSB:Herp:103618	SAMN31800435	30.043	-84.9836	United States	Florida	Liberty	1536881	ON911398
Coluber constrictor	MJM00182	https://arctos.database.museum/guid/MSB:Herp:103619	MSB:Herp:103619	SAMN31800436	30.0955	-85.0488	United States	Florida	Liberty	1776601	ON911399
Coluber constrictor	MJM00189	https://arctos.database.museum/guid/MSB:Herp:103626	MSB:Herp:103626	SAMN31800437	29.1302	-82.5719	United States	Florida	Levy	2708411	ON911400
Crotalus adamanteus	MJM00199	https://arctos.database.museum/guid/MSB:Herp:103636	MSB:Herp:103636	SAMN31800438	29.8228	-84.9096	United States	Florida	Liberty	1909509	ON911401
Crotalus adamanteus	MJM00211	https://arctos.database.museum/guid/MSB:Herp:103648	MSB:Herp:103648	SAMN31800439	30.2351	-85.0224	United States	Florida	Liberty	1670667	ON911402
Crotalus adamanteus	MJM00217	https://arctos.database.museum/guid/MSB:Herp:103654	MSB:Herp:103654	NA	30.1958	-85.0769	United States	Florida	Liberty	NA	ON911403
Crotalus adamanteus	MJM00290	https://arctos.database.museum/guid/MSB:Herp:103727	MSB:Herp:103727	NA	29.985	-84.5016	United States	Florida	Franklin	NA	ON911404
Crotalus adamanteus	MJM00369	https://arctos.database.museum/guid/MSB:Herp:103806	MSB:Herp:103806	SAMN31800440	29.0528	-82.5061	United States	Florida	Marion	2220988	ON911405
Crotalus adamanteus	MJM00371	https://arctos.database.museum/guid/MSB:Herp:103808	MSB:Herp:103808	SAMN31800441	29.1564	-82.6224	United States	Florida	Levy	1060369	ON911406
Crotalus atrox	EAM219	NA	AMNH R-502357	SAMN12271658	32.547	-104.366	United States	New Mexico	Eddy	2678542	NA
Crotalus atrox	EAM226	NA	AMNH R-502361	SAMN12271660	32.4597	-104.461	United States	New Mexico	Eddy	1975622	NA
Crotalus atrox	EAM239	NA	AMNH R-502367	SAMN12271665	33.1411	-107.228	United States	New Mexico	Sierra	1808123	NA
Crotalus atrox	EAM252	NA	AMNH R-177725	SAMN12271668	33.1228	-107.184	United States	New Mexico	Sierra	1928651	NA
Crotalus ornatus	EAM216	NA	AMNH R-502356	SAMN12271656	32.4549	-104.495	United States	New Mexico	Eddy	2885117	NA
Crotalus ornatus	EAM217	NA		SAMN12271657	32.4602	-104.471	United States	New Mexico	Eddy	1749775	NA
Crotalus ornatus	EAM555	NA		SAMN12271761	29.8442	-104.303	United States	Texas	Presidio	3562722	NA
Crotalus ornatus	EAM709	NA		SAMN12271801	29.5237	-104.294	United States	Texas	Presidio	1837039	NA
Crotalus oreganus	CAS228044	NA	CAS228044	SAMN20925641	32.6858	-116.335	United States	California	San Diego	3261360	NA
Crotalus oreganus	CAS228048	NA	CAS228048	SAMN20925642	32.814073	-117.244	United States	California	San Diego	2633407	NA
Crotalus oreganus	CAS228052	NA	CAS228052	SAMN20925643	32.8371	-117.249	United States	California	San Diego	4182565	NA
Crotalus oreganus	TWR_750	NA		SAMN20925644	33.5591667	-117.656	United States	California	Orange	1308502	NA
Crotalus pyrrhus	CAS228046	NA	CAS228046	SAMN20925596	32.6920762	-116.362	United States	California	San Diego	999327	NA
Crotalus pyrrhus	ROM13522	NA	ROM13522	SAMN20925589	29.50116	-114.49177	Mexico	Baja California	Ensenada	2177847	NA
Crotalus pyrrhus	ROM38478	NA	ROM38478	SAMN20925590	30.085	-114.542	Mexico	Baja California	San Felipe	649928	NA
Crotalus pyrrhus	TWR_589	NA		SAMN20925591	33.4561667	-117.171	United States	California	Riverside	4120167	NA
Crotalus scutulatus	EAM595	NA	AMNH R-177694	SAMN12271769	31.5353	-104.849	United States	Texas	Culberson	3349989	NA
Crotalus scutulatus	EAM617	NA	AMNH R-502465	SAMN12271774	31.5333	-104.849	United States	Texas	Culberson	1981376	NA
Crotalus scutulatus	EAM760	NA	AMNH R-177699	SAMN12271816	29.8508	-103.241	United States	Texas	Brewster	3479950	NA
Crotalus scutulatus	TJL2241	NA		SAMN12272003	29.8723	-103.341	United States	Texas	Brewster	3529894	NA
Crotalus tigris	AMNH_FS_20831	NA	AMNH_FS_20831	SAMN20925623	32.2514	-110.684	United States	Arizona	Pima	3268798	NA
Crotalus tigris	AMNH_FS_20833	NA	AMNH_FS_20833	SAMN20925625	31.959227	-112.81	United States	Arizona	Pima	2343442	NA
Crotalus tigris	EAM_482	NA	AMNH R-504513	SAMN20925627	32.25397	-110.676	United States	Arizona	Pima	1749505	NA
Crotalus tigris	ROM_18169	NA	ROM_18169	SAMN20925628	28.636676	-110.2	Mexico	Sonora	La Colorada	3031832	NA
Crotalus viridis	AMNH_FS_20802	NA	AMNH_FS_20802	SAMN20925630	36.6572	-110.08463	United States	Arizona	Navajo	3446671	NA
Crotalus viridis	CAS_229243	NA	CAS229243	SAMN20925645	36.5184306	-110.0425889	United States	Arizona	Navajo	3724806	NA
Crotalus viridis	EAM_261	NA	AMNH R-177701	SAMN20925635	33.77094	-106.907	United States	New Mexico	Socorro	1414860	NA
Crotalus viridis	EAM_577	NA	AMNH R-177703	SAMN20925639	32.10896	-106.49041	United States	New Mexico	Doña Ana	3036861	NA
Hypsiglena jani	EAM196	NA		SAMN12271648	32.4708	-104.44	United States	New Mexico	Eddy	4617198	NA
Hypsiglena jani	EAM199	NA		SAMN12271650	32.4276	-104.543	United States	New Mexico	Eddy	2938347	NA
Hypsiglena jani	EAM682	NA		SAMN12271790	29.7262	-103.566	United States	Texas	Brewster	3326457	NA
Hypsiglena jani	EAM688	NA		SAMN12271793	29.8531	-103.577	United States	Texas	Brewster	3931061	NA
Lampropeltis splendida	EAM343	NA	AMNH R-177727	SAMN12271693	31.8707	-109.049	United States	New Mexico	Hidalgo	2051883	NA
Lampropeltis splendida	EAM510	NA		SAMN12271749	31.7957	-109.06	United States	Arizona	Cochise	3782772	NA
Lampropeltis splendida	FTB1915	NA		SAMN12271906	32.5341	-106.99	United States	New Mexico	Doña Ana	1681717	NA
Lampropeltis splendida	FTB1916	NA		SAMN12271907	32.4982	-106.939	United States	New Mexico	Doña Ana	2422602	NA
Masticophis flagellum	FTB1549	NA	AMNH R-500886	SAMN12271891	34.6502	-106.812	United States	New Mexico	Valencia	1262812	NA
Masticophis flagellum	FTB1550	NA	AMNH R-500887	SAMN12271892	34.4196	-106.765	United States	New Mexico	Socorro	2627176	NA
Masticophis flagellum	FTB1897	NA	AMNH R-500889	SAMN12271903	32.0477	-107.71	United States	New Mexico	Luna	1435021	NA
Masticophis flagellum	FTB1901	NA	AMNH R-500890	SAMN12271905	31.8228	-107.656	United States	New Mexico	Luna	1859132	NA
Nerodia fasciata	MJM00148	https://arctos.database.museum/guid/MSB:Herp:103585	MSB:Herp:103585	NA	29.8375	-84.9332	United States	Florida	Franklin	NA	ON911407
Nerodia fasciata	MJM00245	https://arctos.database.museum/guid/MSB:Herp:103682	MSB:Herp:103682	SAMN31800442	30.1358	-85.0672	United States	Florida	Liberty	2152156	ON911408
Nerodia fasciata	MJM00273	https://arctos.database.museum/guid/MSB:Herp:103710	MSB:Herp:103710	SAMN31800443	30.1045	-84.9861	United States	Florida	Liberty	1795262	ON911409
Nerodia fasciata	MJM00364	https://arctos.database.museum/guid/MSB:Herp:103801	MSB:Herp:103801	SAMN31800444	29.3897	-83.1505	United States	Florida	Dixie	3237199	ON911410
Nerodia fasciata	MJM00377	https://arctos.database.museum/guid/MSB:Herp:103814	MSB:Herp:103814	SAMN31800445	29.4823	-83.1825	United States	Florida	Dixie	1830942	ON911411
Ophisaurus ventralis	MJM00185	https://arctos.database.museum/guid/MSB:Herp:103622	MSB:Herp:103622	SAMN31800446	30.2419	-85.0126	United States	Florida	Liberty	3468159	ON911412
Ophisaurus ventralis	MJM00214	https://arctos.database.museum/guid/MSB:Herp:103651	MSB:Herp:103651	SAMN31800447	30.1697	-84.4998	United States	Florida	Liberty	4388643	ON911413
Ophisaurus ventralis	MJM00292	https://arctos.database.museum/guid/MSB:Herp:103729	MSB:Herp:103729	SAMN31800448	29.8835	-84.9692	United States	Florida	Franklin	4562895	ON911414
Ophisaurus ventralis	MJM00397	https://arctos.database.museum/guid/MSB:Herp:103834	MSB:Herp:103834	SAMN31800449	30.1491	-85.0684	United States	Florida	Liberty	5055030	ON911415
Pantherophis quadrivittatus	MJM00192	https://arctos.database.museum/guid/MSB:Herp:103629	MSB:Herp:103629	SAMN31800450	29.4939	-83.1822	United States	Florida	Dixie	1606906	ON911416
Pantherophis quadrivittatus	MJM00212	https://arctos.database.museum/guid/MSB:Herp:103649	MSB:Herp:103649	SAMN31800451	29.9082	-84.9776	United States	Florida	Liberty	3049802	ON911417
Pantherophis quadrivittatus	MJM00219	https://arctos.database.museum/guid/MSB:Herp:103656	MSB:Herp:103656	NA	30.2022	-84.9104	United States	Florida	Liberty	NA	ON911418
Pantherophis quadrivittatus	MJM00220	https://arctos.database.museum/guid/MSB:Herp:103657	MSB:Herp:103657	SAMN31800452	30.2604	-84.8538	United States	Florida	Liberty	2044298	ON911419
Pantherophis quadrivittatus	MJM00222	https://arctos.database.museum/guid/MSB:Herp:103659	MSB:Herp:103659	SAMN31800453	29.8618	-84.719	United States	Florida	Franklin	1319292	ON911420
Pantherophis emoryi	EAM649	NA	AMNH R 177735	SAMN13617303	30.5858	-103.892	United States	Texas	Jeff Davis	2270069	NA
Pantherophis emoryi	EAM703	NA	AMNH R-504356	SAMN13617304	29.2711	-103.827	United States	Texas	Presidio	3559108	NA
Pantherophis emoryi	EAM727	NA	AMNH R-504357	SAMN13617305	29.5468	-104.346	United States	Texas	Presidio	3674128	NA
Pantherophis emoryi	LSU-H8424	NA	LSU-H8424	SAMN13617374	29.3602	-99.1189	United States	Texas	Medina	3764152	NA
Pantherophis guttatus	MJM00243	https://arctos.database.museum/guid/MSB:Herp:103680	MSB:Herp:103680	SAMN31800454	30.0605	-85.0223	United States	Florida	Liberty	1635566	ON911421
Pantherophis guttatus	MJM00248	https://arctos.database.museum/guid/MSB:Herp:103685	MSB:Herp:103685	NA	29.8411	-84.9474	United States	Florida	Franklin	NA	ON911422
Pantherophis guttatus	MJM00274	https://arctos.database.museum/guid/MSB:Herp:103711	MSB:Herp:103711	SAMN31800455	30.1115	-84.9871	United States	Florida	Liberty	1086882	ON911423
Pantherophis guttatus	MJM00289	https://arctos.database.museum/guid/MSB:Herp:103726	MSB:Herp:103726	NA	30.0791	-84.3989	United States	Florida	Wakulla	NA	ON911424
Pantherophis guttatus	MJM00365	https://arctos.database.museum/guid/MSB:Herp:103802	MSB:Herp:103802	SAMN31800456	29.4392	-83.1889	United States	Florida	Dixie	3220273	ON911425
Pantherophis guttatus	MJM00382	https://arctos.database.museum/guid/MSB:Herp:103819	MSB:Herp:103819	SAMN31800457	29.0758	-82.5311	United States	Florida	Marion	2373306	ON911426
Pituophis catenifer	EAM625	NA	AMNH R-502467	SAMN12271777	30.6505	-103.837	United States	Texas	Jeff Davis	3910432	NA
Pituophis catenifer	EAM632	NA	AMNH R-177739	SAMN12271778	30.6501	-103.838	United States	Texas	Jeff Davis	3846703	NA
Pituophis catenifer	FTB01918	NA	AMNH R-501457	SAMN12271869	32.0691	-106.681	United States	New Mexico	Doña Ana	2615325	NA
Pituophis catenifer	MVZ150218	NA	MVZ150218	SAMN12271960	30.5535	-104.454	United States	Texas	Jeff Davis	4088363	NA
Rhinocheilus lecontei	EAM683	NA	AMNH R-502476	SAMN12271791	29.9373	-103.582	United States	Texas	Brewster	3249849	NA
Rhinocheilus lecontei	EAM689	NA	AMNH R-502477	SAMN12271794	29.8914	-103.582	United States	Texas	Brewster	1241443	NA
Rhinocheilus lecontei	EAM728	NA	AMNH R-502488	SAMN12271807	29.546	-104.341	United States	Texas	Presidio	503277	NA
Rhinocheilus lecontei	EAM730	NA		SAMN12271808	29.5008	-104.238	United States	Texas	Presidio	3539247	NA
Salvadora hexalepis	EAM699	NA	AMNH R-177750	SAMN12271798	29.3317	-104.046	United States	Texas	Presidio	2132890	NA
Salvadora hexalepis	FTB01902	NA	AMNH R-501503	SAMN12271866	31.8223	-107.658	United States	New Mexico	Luna	2448343	NA
Salvadora hexalepis	FTB2949	NA		SAMN12271913	31.9039	-107.683	United States	New Mexico	Luna	1207638	NA
Salvadora hexalepis	TNHC-GDC13962	NA	TNHC-GDC13962	SAMN12271927	30.5897	-104.614	United States	Texas	Jeff Davis	5000447	NA
Sistrurus miliarius	MJM00164	https://arctos.database.museum/guid/MSB:Herp:103601	MSB:Herp:103601	SAMN31800458	30.1468	-85.0687	United States	Florida	Liberty	1520485	ON911427
Sistrurus miliarius	MJM00203	https://arctos.database.museum/guid/MSB:Herp:103640	MSB:Herp:103640	SAMN31800459	NA	NA	United States	Florida	Liberty	1679686	ON911428
Sistrurus miliarius	MJM00539	https://arctos.database.museum/guid/MSB:Herp:103983	MSB:Herp:103983	NA	30.0701	-85.0295	United States	Florida	Liberty	NA	ON911429
Sistrurus miliarius	MJM00553	https://arctos.database.museum/guid/MSB:Herp:103995	MSB:Herp:103995	SAMN31800460	30.176	-85.0707	United States	Florida	Liberty	2973848	ON911430
Sistrurus miliarius	MJM00573	https://arctos.database.museum/guid/MSB:Herp:104011	MSB:Herp:104011	SAMN31800461	29.4145	-83.178	United States	Florida	Dixie	1859282	ON911431
Sonora episcopa	CLC183	NA		SAMN12271635	31.0236	-101.001	United States	Texas	Crockett	3046943	NA
Sonora episcopa	CLC213	NA		SAMN12271636	29.7425	-101.219	United States	Texas	Val Verde	454654	NA
Sonora episcopa	UTEP18436	https://arctos.database.museum/guid/UTEP:Herp:18436	UTEP:Herp:18436	SAMN12272006	30.4569	-100.272	United States	Texas	Sutton	3999050	NA
Sonora episcopa	UTEP18437	https://arctos.database.museum/guid/UTEP:Herp:18437	UTEP:Herp:18437	SAMN12272007	30.4569	-100.272	United States	Texas	Sutton	2922285	NA
Thamnophis marcianus	JLE1503	NA		SAMN12271949	28.633	-102.951	Mexico	Coahuila	Ocampo	2747556	NA
Thamnophis marcianus	JLE1505	NA		SAMN12271951	28.633	-102.951	Mexico	Coahuila	Ocampo	4067480	NA
Thamnophis marcianus	TNHC-GDC13966	NA	TNHC-GDC13966	SAMN12271928	30.5897	-104.621	United States	Texas	Jeff Davis	3051130	NA
Thamnophis marcianus	TNHC-GDC14093	NA	TNHC-GDC14093	SAMN12271932	30.5522	-104.647	United States	Texas	Presidio	1580796	NA
Thamnophis sauritus	MJM00161	https://arctos.database.museum/guid/MSB:Herp:103598	MSB:Herp:103598	SAMN32145143	30.0826	-85.0375	United States	Florida	Liberty	2037039	NA
Thamnophis sauritus	MJM00186	https://arctos.database.museum/guid/MSB:Herp:103623	MSB:Herp:103623	SAMN31800462	29.4591	-83.1826	United States	Florida	Dixie	944205	ON911432
Thamnophis sauritus	MJM00187	https://arctos.database.museum/guid/MSB:Herp:103624	MSB:Herp:103624	SAMN31800463	29.46	-83.1826	United States	Florida	Dixie	2527279	ON911433
Thamnophis sauritus	MJM00190	https://arctos.database.museum/guid/MSB:Herp:103627	MSB:Herp:103627	NA	29.3922	-83.1825	United States	Florida	Dixie	NA	ON911434
Thamnophis sauritus	MJM00241	https://arctos.database.museum/guid/MSB:Herp:103678	MSB:Herp:103678	SAMN31800464	29.8772	-84.792	United States	Florida	Franklin	2107292	ON911435
Thamnophis sirtalis	MJM00169	https://arctos.database.museum/guid/MSB:Herp:103606	MSB:Herp:103606	SAMN31800465	30.2431	-85.0098	United States	Florida	Liberty	1989696	ON911436
Thamnophis sirtalis	MJM00188	https://arctos.database.museum/guid/MSB:Herp:103625	MSB:Herp:103625	SAMN31800466	29.4628	-83.1826	United States	Florida	Dixie	3160494	ON911437
Thamnophis sirtalis	MJM00383	https://arctos.database.museum/guid/MSB:Herp:103820	MSB:Herp:103820	SAMN31800468	29.4182	-83.1796	United States	Florida	Dixie	353629	NA
Thamnophis sirtalis	MJM00393	https://arctos.database.museum/guid/MSB:Herp:103830	MSB:Herp:103830	NA	30.0365	-85.0027	United States	Florida	Liberty	NA	ON911438
Thamnophis sirtalis	MJM00398	https://arctos.database.museum/guid/MSB:Herp:103835	MSB:Herp:103835	SAMN31800467	30.1114	-85.0603	United States	Florida	Liberty	2740671	ON911439
Trimorphodon vilkinsonii	TNHC-GDC13722	NA	TNHC-GDC13722	SAMN12271923	29.4255	-103.508	United States	Texas	Brewster	2419667	NA
Trimorphodon vilkinsonii	TNHC-GDC13905	NA	TNHC-GDC13905	SAMN12271926	29.4562	-103.515	United States	Texas	Brewster	2290144	NA
Trimorphodon vilkinsonii	TNHC-GDC14058	NA	TNHC-GDC14058	SAMN12271930	30.5474	-104.678	United States	Texas	Presidio	1019863	NA

### Sheet: TableS3_Primers
Table S3. Additional species-specific sequencing primers designed in this study to improve COI sequencing results.
Species	Primer name	Sequence (5'-3')	Source
All species - for PCR	ReptBCF_COI	TCAACAAACCAYAAAGAYATYGG	COI barcode (Castenada and de Quieroz 2011)
All species - for PCR	ReptBCR_COI	TAAACTTCAGGGTGGCCRAARAATCA	COI barcode (Castenada and de Quieroz 2011)
Anolis, Ophisaurus	Rept32F_Liz	GGCATAGTCGGMACCGCCCTTAG	This study
Anolis, Ophisaurus	Rept637R_Liz	TGGGTCCCCTCCTCCGGC	This study
All species	Rept47F_deg	KGCCTWAGCATCCTAATDCGWATAGAA	This study
All species	Rept568R_deg	TGCTGCTGCWAGYACTGGTAGKGCT	This study
All species	Rept258F_int	TCTGACTGCTACCACCAGCACTACT	This study
All species	Rept292R_int	GAGTAGGAGGAGTAGTGCTGGTGGT	This study
Agkistrodon	17F_vip	TTTGGCGCATGGTCCGGATTAATCG	This study
Agkistrodon	458R_vip	TGCATGTGGTAATAAAGTTGATTGCCCC	This study
Thamnophis	33F_tham	GACTAATCGGGGCCTGTCTAAGCAT	This study
Thamnophis	548R_tham	GGGCTAACAGTAGTATGATGGCGGT	This study
Nerodia fasciata	42F_ner	GGGCCGGTCTTAGCATCCTAATACG	This study
Nerodia fasciata	582R_ner	AGGAGTATTGTGATTGCTGCTGCGA	This study

### Sheet: TableS4_30SpeciesData
Table S4. Data for 30 squamate species used as input for analyses.
species	family	total_range_km2	log_bodysize	log_aveclutchsize	parity	n_COI	bp_COI	pi_COI	hapdiv_COI	n.seg.sites_COI	theta_COI	n_cytb	bp_cytb	pi_cytb	hapdiv_cytb	n.seg.sites_cytb	theta_cytb	u.str.n.loci	u.str.het.species	u.str.het.ind	u.str.n.loci.OLD	u.str.het.species.OLD	within.sp.nucdiv.gbs	mean.ind.nucdiv.gbs	sd.ind.nucdiv.gbs	n.loci.gbs	iucn_status	region_broad
Agkistrodon_conanti	Viperidae	267366	2.12905	0.857332	0	5	410	0.00146341	0.6	1	0.48	46	1107	0.00303145	0.901449	14	3.18548	5961	0.339392	0.146263	NA	NA	0.00189913	0.00119031	0.000446087	15540	LC	CoastalPlain
Anolis_carolinensis	Anolidae	1180725	1.36361	0.875061	1	16	658	0.0258651	0.966667	55	16.5751	NA	NA	NA	NA	NA	NA	15708	0.320642	0.139133	NA	NA	0.00313088	0.00216643	0.000508602	28909	LC	CoastalPlain
Arizona_elegans	Colubridae	1963663	2.24993	0.934498	1	8	794	0.0812263	0.928571	103	39.7245	92	1139	0.0717109	0.978739	262	51.4375	16879	0.32349	0.163628	6234	0.0281599	0.00340521	0.0025719	0.00022412	37596	LC	DesertSouthwest
Cemophora_coccinea	Colubridae	1242985	1.91803	0.69897	1	69	827	0.00994915	0.887468	52	10.8242	9	1139	0.0112676	0.944444	36	13.2457	15437	0.321726	0.146571	NA	NA	0.00428328	0.00301296	0.000143233	25907	LC	CoastalPlain
Coluber_constrictor	Colubridae	6172247	2.28126	1.13354	1	51	827	0.0299176	0.946667	103	22.8929	22	1118	0.0494254	0.969697	154	42.2455	18737	0.311978	0.132532	NA	NA	0.00828129	0.00557697	0.000492702	22267	LC	CoastalPlain
Masticophis_flagellum	Colubridae	3700084	2.4133	1.02938	1	55	827	0.0647423	0.956229	163	35.6251	136	1127	0.0590565	0.987908	342	62.3383	7512	0.31438	0.150592	4734	0.0331093	0.00369421	0.00287192	0.00115132	18350	LC	DesertSouthwest
Crotalus_adamanteus	Viperidae	305845	2.40054	1.1038	0	10	658	0.00265957	0.533333	6	2.12091	126	1458	0.000759381	0.564698	18	3.32746	8424	0.32971	0.16082	NA	NA	0.00128345	0.000929419	0.000103797	27387	LC	CoastalPlain
Crotalus_atrox	Viperidae	1775293	2.32838	1.04139	0	5	658	0.0118541	1	16	7.68	66	980	0.0170639	0.929604	99	20.8015	6926	0.323215	0.16429	4148	0.0490841	0.00276137	0.00215561	0.000310328	19307	LC	DesertSouthwest
Crotalus_pyrrhus	Viperidae	252395	2.13577	0.80618	0	6	658	0.0381976	1	70	30.6569	NA	NA	NA	NA	NA	NA	3274	0.322174	0.153062	NA	NA	0.00330232	0.00221337	0.000610463	6820	LC	DesertSouthwest
Crotalus_ornatus	Viperidae	441123	2.12385	0.748188	0	NA	NA	NA	NA	NA	NA	27	725	0.017875	0.928775	44	11.4155	9047	0.323579	0.158602	5637	0.0406762	0.002124	0.00158972	0.000477297	29251	LC	DesertSouthwest
Crotalus_oreganus	Viperidae	1446259	2.21005	0.897627	0	NA	NA	NA	NA	NA	NA	NA	NA	NA	NA	NA	NA	11032	0.323131	0.158607	NA	NA	0.00291793	0.00216497	0.00216497	27615	LC	DesertSouthwest
Crotalus_scutulatus	Viperidae	935408	2.13735	0.913814	0	4	659	0.00425894	0.833333	5	2.72727	74	1103	0.0103883	0.943354	142	29.1311	14696	0.314655	0.160469	4196	0.0311805	0.00413493	0.00328735	0.000186657	29502	LC	DesertSouthwest
Crotalus_tigris	Viperidae	157695	1.94694	0.60206	0	5	664	0.00544872	0.9	9	4.32	NA	NA	NA	NA	NA	NA	9003	0.300704	0.141022	NA	NA	0.0015577	0.00115087	0.000348176	37903	LC	DesertSouthwest
Crotalus_viridis	Viperidae	1903871	2.18041	1	0	NA	NA	NA	NA	NA	NA	8	1118	0.0179935	1	47	18.1267	15565	0.324849	0.141078	NA	NA	0.0043493	0.00291115	0.000806041	29627	LC	DesertSouthwest
Hypsiglena_jani	Dipsadidae	1515995	1.76418	0.69897	1	NA	NA	NA	NA	NA	NA	NA	NA	NA	NA	NA	NA	19304	0.327086	0.14859	6271	0.0350694	0.00703011	0.004976	0.000627837	29950	LC	DesertSouthwest
Lampropeltis_splendida	Colubridae	740141	2.1682	0.90309	1	NA	NA	NA	NA	NA	NA	25	1117	0.00271267	0.973333	32	8.47467	6485	0.331958	0.140035	3887	0.053367	0.00303923	0.00213877	0.00101423	19095	LC	DesertSouthwest
Nerodia_fasciata	Natricidae	854227	2.27416	1.30103	0	30	662	0.00684815	0.749425	20	5.0484	143	1117	0.00278224	0.972816	83	14.9913	15130	0.316871	0.145712	NA	NA	0.00491524	0.00338707	0.000212244	25148	LC	CoastalPlain
Ophisaurus_ventralis	Anguidae	465318	2.03463	1	1	6	660	0.00902022	1	16	7.0073	NA	NA	NA	NA	NA	NA	22951	0.325528	0.164127	NA	NA	0.00287365	0.00216142	6.39e-05	42875	LC	CoastalPlain
Pantherophis_quadrivittatus	Colubridae	342672	2.12516	1.27875	1	12	658	0.00890993	0.818182	14	4.63595	20	1116	0.0118468	0.984211	43	12.1204	14352	0.332665	0.154752	NA	NA	0.00367585	0.00260565	0.000276257	26136	LC	CoastalPlain
Pantherophis_emoryi	Colubridae	1742433	2.18469	1.07918	1	NA	NA	NA	NA	NA	NA	129	1097	0.0444249	0.886265	96	17.6693	25086	0.345971	0.152904	NA	NA	0.0051675	0.00343438	0.000601842	44309	LC	DesertSouthwest
Pantherophis_guttatus	Colubridae	859478	2.26221	1.04922	1	11	547	0.00525179	0.563636	7	2.38992	11	1117	0.019606	0.618182	101	34.4831	14377	0.317858	0.15037	NA	NA	0.00377533	0.00271357	0.000271887	25517	LC	CoastalPlain
Pituophis_catenifer	Colubridae	5373577	2.43823	1.04532	1	9	667	0.0238224	0.833333	58	21.3403	98	1141	0.0356359	0.996844	197	38.2	18205	0.315216	0.159331	NA	NA	0.00510822	0.00407032	0.000162907	32161	LC	DesertSouthwest
Rhinocheilus_lecontei	Colubridae	2375086	2.01745	0.778151	1	9	826	0.0377745	0.972222	71	26.1235	105	1140	0.0276017	0.993773	157	30.0398	4713	0.328029	0.160195	7418	0.0387772	0.00261646	0.00194041	0.000392705	15022	LC	DesertSouthwest
Salvadora_hexalepis	Colubridae	1072622	2.06744	0.763428	1	8	669	0.0648195	0.892857	275	106.061	31	1091	0.0281471	0.780645	97	24.2804	3513	0.332498	0.161116	11558	0.0634896	0.00125082	0.000932328	0.000225265	20475	LC	DesertSouthwest
Sistrurus_miliarius	Viperidae	1072666	1.89653	0.826075	0	10	669	0.00253678	0.755556	5	1.76743	31	1134	0.00054391	0.384946	5	1.25157	14356	0.319904	0.156154	NA	NA	0.00362608	0.00271306	0.000199976	23527	LC	CoastalPlain
Sonora_episcopa	Colubridae	964311	1.58433	0.556303	1	7	655	0.00340136	0.714286	5	2.04082	20	563	0.00135582	0.647368	7	1.97309	2923	0.337196	0.176916	13722	0.0896328	0.00184919	0.00143154	4.13535e-05	12181	LC	DesertSouthwest
Thamnophis_marcianus	Natricidae	578817	2.03663	1.18469	0	NA	NA	NA	NA	NA	NA	22	1086	0.00446921	0.909091	17	4.66346	7467	0.334819	0.14765	6389	0.0495665	0.00453386	0.00308584	0.00102132	17648	LC	DesertSouthwest
Thamnophis_sauritus	Natricidae	1413826	2.00775	1.08636	0	7	667	0.014153	0.809524	17	6.93878	NA	NA	NA	NA	NA	NA	14540	0.31405	0.135016	NA	NA	0.00808965	0.00531109	0.000668682	17945	LC	CoastalPlain
Thamnophis_sirtalis	Natricidae	8248811	2.13735	1.15836	0	7	664	0.0185328	0.714286	29	11.8367	37	1104	0.0129348	0.942943	94	22.5173	15664	0.32374	0.129153	NA	NA	0.00575549	0.00311298	7.57e-05	25409	LC	CoastalPlain
Trimorphodon_vilkinsonii	Colubridae	134610	2.10312	0.845098	1	NA	NA	NA	NA	NA	NA	NA	NA	NA	NA	NA	NA	5566	0.303745	0.114894	16113	0.219748	0.000514658	0.000408428	6.84347e-05	26644	LC	DesertSouthwest

### Sheet: TableS5_118IndivData
Table S5. Data for 118 squamate individuals used to make figures and summaries.
Species	Phylo_Order	Family	Field_Series	Latitude	Longitude	Country	State	County	Region_local	Region_pop	Region_broad	Mean_Ind_NucDiv
Pituophis catenifer	1	Colubridae	EAM625	30.6505	-103.837	United States	Texas	Jeff Davis	east	site2	DesertSouthwest	0.0040509
Pituophis catenifer	1	Colubridae	EAM632	30.6501	-103.838	United States	Texas	Jeff Davis	east	site2	DesertSouthwest	0.00385424
Pituophis catenifer	1	Colubridae	FTB01918	32.0691	-106.681	United States	New Mexico	Doña Ana	west	site1	DesertSouthwest	0.00413902
Pituophis catenifer	1	Colubridae	MVZ150218	30.5535	-104.454	United States	Texas	Jeff Davis	east2	site3	DesertSouthwest	0.00423714
Pantherophis quadrivittatus	2	Colubridae	MJM00243	30.0605	-85.0223	United States	Florida	Liberty	north	site1	CoastalPlain	0.00265735
Pantherophis quadrivittatus	2	Colubridae	MJM00274	30.1115	-84.9871	United States	Florida	Liberty	north	site1	CoastalPlain	0.00238268
Pantherophis quadrivittatus	2	Colubridae	MJM00365	29.4392	-83.1889	United States	Florida	Dixie	central	site2	CoastalPlain	0.00277636
Pantherophis quadrivittatus	2	Colubridae	MJM00382	29.0758	-82.5311	United States	Florida	Marion	central	site2	CoastalPlain	0.00303788
Pantherophis guttatus	3	Colubridae	EAM649	30.5858	-103.892	United States	Texas	Jeff Davis	north	site1	DesertSouthwest	0.0035195
Pantherophis guttatus	3	Colubridae	EAM703	29.2711	-103.827	United States	Texas	Presidio	south	site2	DesertSouthwest	0.00320848
Pantherophis guttatus	3	Colubridae	EAM727	29.5468	-104.346	United States	Texas	Presidio	south	site2	DesertSouthwest	0.00279116
Pantherophis guttatus	3	Colubridae	LSU-H8424	29.3602	-99.1189	United States	Texas	Medina	east	site3	DesertSouthwest	0.00421837
Pantherophis emoryi	4	Colubridae	MJM00192	29.4939	-83.1822	United States	Florida	Dixie	central	site2	CoastalPlain	0.00240516
Pantherophis emoryi	4	Colubridae	MJM00212	29.9082	-84.9776	United States	Florida	Liberty	north	site1	CoastalPlain	0.00295981
Pantherophis emoryi	4	Colubridae	MJM00220	30.2604	-84.8538	United States	Florida	Liberty	north	site1	CoastalPlain	0.0026893
Pantherophis emoryi	4	Colubridae	MJM00222	29.8618	-84.719	United States	Florida	Franklin	north	site1	CoastalPlain	0.00236831
Arizona elegans	5	Colubridae	EAM665	30.9794	-103.92	United States	Texas	Reeves	north	site1	DesertSouthwest	0.00240426
Arizona elegans	5	Colubridae	EAM667	31.1095	-103.726	United States	Texas	Reeves	north	site1	DesertSouthwest	0.00237825
Arizona elegans	5	Colubridae	EAM720	29.2818	-103.889	United States	Texas	Brewster	south	site2	DesertSouthwest	0.00285211
Arizona elegans	5	Colubridae	EAM731	29.371	-104.101	United States	Texas	Presidio	south	site2	DesertSouthwest	0.00265299
Rhinocheilus lecontei	6	Colubridae	EAM683	29.9373	-103.582	United States	Texas	Brewster	east	site1	DesertSouthwest	0.00234247
Rhinocheilus lecontei	6	Colubridae	EAM689	29.8914	-103.582	United States	Texas	Brewster	east	site1	DesertSouthwest	0.0021074
Rhinocheilus lecontei	6	Colubridae	EAM728	29.546	-104.341	United States	Texas	Presidio	west	site2	DesertSouthwest	0.00142009
Rhinocheilus lecontei	6	Colubridae	EAM730	29.5008	-104.238	United States	Texas	Presidio	west	site2	DesertSouthwest	0.00189168
Cemophora coccinea	7	Colubridae	MJM00218	30.0333	-84.9964	United States	Florida	Liberty	north	site1	CoastalPlain	0.00292183
Cemophora coccinea	7	Colubridae	MJM00224	29.8743	-84.7694	United States	Florida	Franklin	north	site1	CoastalPlain	0.00308276
Cemophora coccinea	7	Colubridae	MJM00378	29.4304	-83.1945	United States	Florida	Dixie	central	site2	CoastalPlain	0.00286847
Cemophora coccinea	7	Colubridae	MJM00388	29.4451	-83.1851	United States	Florida	Dixie	central	site2	CoastalPlain	0.00317877
Lampropeltis splendida	8	Colubridae	EAM343	31.8707	-109.049	United States	New Mexico	Doña Ana	southwest	site2	DesertSouthwest	0.00341818
Lampropeltis splendida	8	Colubridae	EAM510	31.7957	-109.06	United States	New Mexico	Doña Ana	southwest	site2	DesertSouthwest	0.00248705
Lampropeltis splendida	8	Colubridae	FTB1915	32.5341	-106.99	United States	New Mexico	Hidalgo	northeast	site1	DesertSouthwest	0.00128526
Lampropeltis splendida	8	Colubridae	FTB1916	32.4982	-106.939	United States	Arizona	Cochise	northeast	site1	DesertSouthwest	0.00136459
Salvadora hexalepis	9	Colubridae	EAM699	29.3317	-104.046	United States	Texas	Presidio	east1	site2	DesertSouthwest	0.00071913
Salvadora hexalepis	9	Colubridae	FTB01902	31.8223	-107.658	United States	New Mexico	Luna	west	site1	DesertSouthwest	0.00123993
Salvadora hexalepis	9	Colubridae	FTB2949	31.9039	-107.683	United States	New Mexico	Luna	west	site1	DesertSouthwest	0.0009472
Salvadora hexalepis	9	Colubridae	TNHC-GDC13962	30.5897	-104.614	United States	Texas	Jeff Davis	east2	site3	DesertSouthwest	0.00082306
Trimorphodon vilkinsonii	10	Colubridae	TNHC-GDC13722	29.4255	-103.508	United States	Texas	Brewster	southeast	site2	DesertSouthwest	0.0003783
Trimorphodon vilkinsonii	10	Colubridae	TNHC-GDC13905	29.4562	-103.515	United States	Texas	Brewster	southeast	site2	DesertSouthwest	0.00036023
Trimorphodon vilkinsonii	10	Colubridae	TNHC-GDC14058	30.5474	-104.678	United States	Texas	Presidio	mid	site3	DesertSouthwest	0.00048676
Masticophis flagellum	11	Colubridae	FTB1549	34.6502	-106.812	United States	New Mexico	Valencia	north	site1	DesertSouthwest	0.00380542
Masticophis flagellum	11	Colubridae	FTB1550	34.4196	-106.765	United States	New Mexico	Socorro	north	site1	DesertSouthwest	0.00392838
Masticophis flagellum	11	Colubridae	FTB1897	32.0477	-107.71	United States	New Mexico	Luna	south	site2	DesertSouthwest	0.00180924
Masticophis flagellum	11	Colubridae	FTB1901	31.8228	-107.656	United States	New Mexico	Luna	south	site2	DesertSouthwest	0.00194465
Coluber constrictor	12	Colubridae	MJM00143	30.2079	-85.0677	United States	Florida	Franklin	north	site1	CoastalPlain	0.00527167
Coluber constrictor	12	Colubridae	MJM00181	30.043	-84.9836	United States	Florida	Liberty	north	site1	CoastalPlain	0.0052515
Coluber constrictor	12	Colubridae	MJM00182	30.0955	-85.0488	United States	Florida	Liberty	north	site1	CoastalPlain	0.00548605
Coluber constrictor	12	Colubridae	MJM00189	29.1302	-82.5719	United States	Florida	Levy	central	site2	CoastalPlain	0.00629868
Sonora episcopa	13	Colubridae	CLC183	31.0236	-101.001	United States	Texas	Crockett	west1	site1	DesertSouthwest	0.00148818
Sonora episcopa	13	Colubridae	CLC213	29.7425	-101.219	United States	Texas	Val Verde	west2	site3	DesertSouthwest	0.00142201
Sonora episcopa	13	Colubridae	UTEP18436	30.4569	-100.272	United States	Texas	Sutton	east	site2	DesertSouthwest	0.00138899
Sonora episcopa	13	Colubridae	UTEP18437	30.4569	-100.272	United States	Texas	Sutton	east	site2	DesertSouthwest	0.00142697
Hypsiglena jani	14	Dipsadidae	EAM196	32.4708	-104.44	United States	New Mexico	Eddy	north	site1	DesertSouthwest	0.00447834
Hypsiglena jani	14	Dipsadidae	EAM199	32.4276	-104.543	United States	New Mexico	Eddy	north	site1	DesertSouthwest	0.00439108
Hypsiglena jani	14	Dipsadidae	EAM682	29.7262	-103.566	United States	Texas	Brewster	south	site2	DesertSouthwest	0.00545918
Hypsiglena jani	14	Dipsadidae	EAM688	29.8531	-103.577	United States	Texas	Brewster	south	site2	DesertSouthwest	0.0055754
Thamnophis sirtalis	15	Natricinae	MJM00169	30.2431	-85.0098	United States	Florida	Liberty	north	site1	CoastalPlain	0.00303133
Thamnophis sirtalis	15	Natricinae	MJM00188	29.4628	-83.1826	United States	Florida	Dixie	central	site2	CoastalPlain	0.00312666
Thamnophis sirtalis	15	Natricinae	MJM00398	30.1114	-85.0603	United States	Florida	Liberty	north	site1	CoastalPlain	0.00318094
Thamnophis sauritus	16	Natricinae	MJM00161	30.0826	-85.0375	United States	Florida	Liberty	north	site1	CoastalPlain	0.00557936
Thamnophis sauritus	16	Natricinae	MJM00186	29.4591	-83.1826	United States	Florida	Dixie	central	site2	CoastalPlain	0.00436397
Thamnophis sauritus	16	Natricinae	MJM00187	29.46	-83.1826	United States	Florida	Dixie	central	site2	CoastalPlain	0.00538409
Thamnophis sauritus	16	Natricinae	MJM00241	29.8772	-84.792	United States	Florida	Franklin	north	site1	CoastalPlain	0.00591695
Thamnophis marcianus	17	Natricinae	JLE1503	28.633	-102.951	Mexico	Coahuila	Ocampo	southeast	site2	DesertSouthwest	0.00220895
Thamnophis marcianus	17	Natricinae	JLE1505	28.633	-102.951	Mexico	Coahuila	Ocampo	southeast	site2	DesertSouthwest	0.00219382
Thamnophis marcianus	17	Natricinae	TNHC-GDC13966	30.5897	-104.621	United States	Texas	Jeff Davis	northwest	site1	DesertSouthwest	0.00396373
Thamnophis marcianus	17	Natricinae	TNHC-GDC14093	30.5522	-104.647	United States	Texas	Presidio	northwest	site1	DesertSouthwest	0.00397688
Nerodia fasciata	18	Natricinae	MJM00245	30.1358	-85.0672	United States	Florida	Liberty	north	site1	CoastalPlain	0.00345217
Nerodia fasciata	18	Natricinae	MJM00273	30.1045	-84.9861	United States	Florida	Liberty	north	site1	CoastalPlain	0.00328266
Nerodia fasciata	18	Natricinae	MJM00364	29.3897	-83.1505	United States	Florida	Dixie	central	site2	CoastalPlain	0.00365088
Nerodia fasciata	18	Natricinae	MJM00377	29.4823	-83.1825	United States	Florida	Dixie	central	site2	CoastalPlain	0.00316256
Crotalus adamanteus	19	Viperidae	MJM00199	29.8228	-84.9096	United States	Florida	Liberty	north	site1	CoastalPlain	0.000950656
Crotalus adamanteus	19	Viperidae	MJM00211	30.2351	-85.0224	United States	Florida	Liberty	north	site1	CoastalPlain	0.000915617
Crotalus adamanteus	19	Viperidae	MJM00369	29.0528	-82.5061	United States	Florida	Marion	central	site2	CoastalPlain	0.0010515
Crotalus adamanteus	19	Viperidae	MJM00371	29.1564	-82.6224	United States	Florida	Levy	central	site2	CoastalPlain	0.000799898
Crotalus pyrrhus	20	Viperidae	CAS_228046	32.6920762	-116.362	United States	California	San Diego	north	site1	DesertSouthwest	0.00220158
Crotalus pyrrhus	20	Viperidae	ROM_13522	29.50116	-114.49177	Mexico	Baja California	Ensenada	south	site2	DesertSouthwest	0.00274838
Crotalus pyrrhus	20	Viperidae	ROM_38478	30.085	-114.542	Mexico	Baja California	San Felipe	south	site2	DesertSouthwest	0.00136238
Crotalus pyrrhus	20	Viperidae	TWR_589	33.4561667	-117.171	United States	California	Riverside	north	site1	DesertSouthwest	0.00254114
Crotalus tigris	21	Viperidae	AMNH_FS_20831	32.2514	-110.684	United States	Arizona	Pima	north	site1	DesertSouthwest	0.00121694
Crotalus tigris	21	Viperidae	AMNH_FS_20833	31.959227	-112.81	United States	Arizona	Pima	west	site2	DesertSouthwest	0.00072009
Crotalus tigris	21	Viperidae	EAM_482	32.25397	-110.676	United States	Arizona	Pima	north	site1	DesertSouthwest	0.00110166
Crotalus tigris	21	Viperidae	ROM_18169	28.636676	-110.2	Mexico	Sonora	La Colorada	south	site3	DesertSouthwest	0.00156478
Crotalus viridis	22	Viperidae	AMNH_FS_20802	36.6572	-110.08463	United States	Arizona	Navajo	northwest	site1	DesertSouthwest	0.00223708
Crotalus viridis	22	Viperidae	CAS_229243	36.5184306	-110.0425889	United States	Arizona	Navajo	northwest	site1	DesertSouthwest	0.00226163
Crotalus viridis	22	Viperidae	EAM_261	33.77094	-106.907	United States	New Mexico	Socorro	mid	site2	DesertSouthwest	0.00325914
Crotalus viridis	22	Viperidae	EAM_577	32.10896	-106.49041	United States	New Mexico	Doña Ana	southeast	site3	DesertSouthwest	0.00388674
Crotalus oreganus	23	Viperidae	EAM216	32.4549	-104.495	United States	New Mexico	Eddy	north	site1	DesertSouthwest	0.00111227
Crotalus oreganus	23	Viperidae	EAM217	32.4602	-104.471	United States	New Mexico	Eddy	north	site1	DesertSouthwest	0.00125844
Crotalus oreganus	23	Viperidae	EAM555	29.8442	-104.303	United States	Texas	Presidio	south	site2	DesertSouthwest	0.00209084
Crotalus oreganus	23	Viperidae	EAM709	29.5237	-104.294	United States	Texas	Presidio	south	site2	DesertSouthwest	0.00189731
Crotalus scutulatus	24	Viperidae	EAM595	31.5353	-104.849	United States	Texas	Culberson	northwest	site1	DesertSouthwest	0.00354745
Crotalus scutulatus	24	Viperidae	EAM617	31.5333	-104.849	United States	Texas	Culberson	northwest	site1	DesertSouthwest	0.00324954
Crotalus scutulatus	24	Viperidae	EAM760	29.8508	-103.241	United States	Texas	Brewster	southeast	site2	DesertSouthwest	0.00324946
Crotalus scutulatus	24	Viperidae	TJL2241	29.8723	-103.341	United States	Texas	Brewster	southeast	site2	DesertSouthwest	0.00310294
Crotalus atrox	25	Viperidae	EAM219	32.547	-104.366	United States	New Mexico	Eddy	southeast	site2	DesertSouthwest	0.00247611
Crotalus atrox	25	Viperidae	EAM226	32.4597	-104.461	United States	New Mexico	Eddy	southeast	site2	DesertSouthwest	0.0023171
Crotalus atrox	25	Viperidae	EAM239	33.1411	-107.228	United States	New Mexico	Sierra	northwest	site1	DesertSouthwest	0.00206288
Crotalus atrox	25	Viperidae	EAM252	33.1228	-107.184	United States	New Mexico	Sierra	northwest	site1	DesertSouthwest	0.00176636
Crotalus ornatus	26	Viperidae	CAS_228044	32.6858	-116.335	United States	California	San Diego	east	site2	DesertSouthwest	0.00246505
Crotalus ornatus	26	Viperidae	CAS_228048	32.814073	-117.244	United States	California	San Diego	mid	site1	DesertSouthwest	0.00228211
Crotalus ornatus	26	Viperidae	CAS_228052	32.8371	-117.249	United States	California	San Diego	mid	site1	DesertSouthwest	0.00186196
Crotalus ornatus	26	Viperidae	TWR_750	33.5591667	-117.656	United States	California	Orange	west	site3	DesertSouthwest	0.00205076
Sistrurus miliarius	27	Viperidae	MJM00164	30.1468	-85.0687	United States	Florida	Liberty	north	site1	CoastalPlain	0.00251914
Sistrurus miliarius	27	Viperidae	MJM00203	NA	NA	United States	Florida	Liberty	north	site1	CoastalPlain	0.00258597
Sistrurus miliarius	27	Viperidae	MJM00553	30.176	-85.0707	United States	Florida	Liberty	north	site1	CoastalPlain	0.00278784
Sistrurus miliarius	27	Viperidae	MJM00573	29.4145	-83.178	United States	Florida	Dixie	central	site2	CoastalPlain	0.00295927
Agkistrodon conanti	28	Viperidae	MJM00183	30.1185	-85.0602	United States	Florida	Liberty	north	site1	CoastalPlain	0.00158514
Agkistrodon conanti	28	Viperidae	MJM00191	29.3922	-83.1504	United States	Florida	Dixie	central	site2	CoastalPlain	0.000671919
Agkistrodon conanti	28	Viperidae	MJM00193	29.4618	-83.1826	United States	Florida	Dixie	central	site2	CoastalPlain	0.000965091
Agkistrodon conanti	28	Viperidae	MJM00207	NA	NA	United States	Florida	Liberty	north	site1	CoastalPlain	0.00153907
Anolis carolinensis	29	Anolidae	LNB01903	28.6534	-80.8811	United States	Florida	Brevard	central	site2	CoastalPlain	0.00265785
Anolis carolinensis	29	Anolidae	LNB01904	28.6534	-80.8811	United States	Florida	Brevard	central	site2	CoastalPlain	0.00252678
Anolis carolinensis	29	Anolidae	MJM00602	30.2194	-85.0525	United States	Florida	Liberty	north	site1	CoastalPlain	0.00188535
Anolis carolinensis	29	Anolidae	MJM00699	30.8182	-85.2483	United States	Florida	Jackson	north	site1	CoastalPlain	0.00159575
Ophisaurus ventralis	30	Anguidae	MJM00185	30.2419	-85.0126	United States	Florida	Liberty	north	site1	CoastalPlain	0.00206602
Ophisaurus ventralis	30	Anguidae	MJM00214	30.1697	-84.4998	United States	Florida	Liberty	north	site1	CoastalPlain	0.00219572
Ophisaurus ventralis	30	Anguidae	MJM00292	29.8835	-84.9692	United States	Florida	Franklin	north	site1	CoastalPlain	0.00218509
Ophisaurus ventralis	30	Anguidae	MJM00397	30.1491	-85.0684	United States	Florida	Liberty	north	site1	CoastalPlain	0.00219884
